# Single-base m^6^A epitranscriptomics reveals novel HIV-1 host interaction targets in primary CD4^+^ T cells

**DOI:** 10.1101/2024.12.31.630958

**Authors:** Siyu Huang, Yutao Zhao, Stacia Phillips, Bethany Wilms, Chuan He, Li Wu

## Abstract

*N*^6^-methyladenosine (m^6^A) is the most prevalent cellular mRNA modification and plays a critical role in regulating RNA stability, localization, and gene expression. m^6^A modification plays a vital role in modulating the expression of viral and cellular genes during HIV-1 infection. HIV-1 infection increases cellular RNA m^6^A levels in many cell types, which facilitates HIV-1 replication and infectivity in target cells. However, the function of m^6^A modification in regulating HIV-1 infection of primary CD4^+^ T cells remains unclear. Here, we demonstrate that HIV-1 infection of Jurkat CD4^+^ T cells and primary CD4^+^ T cells promotes the interaction between the m^6^A writer complex subunits methyltransferase-like 3 and 14 (METTL3/METTL14). Using single-base m^6^A-specific RNA sequencing, we identified several differentially m^6^A-modified cellular mRNAs, including *perilipin 3* (*PLIN3*), during HIV-1 infection in primary CD4^+^ T cells. Interestingly, HIV-1 infection increased *PLIN3* mRNA level by enhancing its stability, but PLIN3 protein level was decreased. Knocking down PLIN3 in primary CD4^+^ T cells reduced HIV-1 production but enhanced virion infectivity. In contrast, in Jurkat cells, *PLIN3* mRNA and protein expression levels were unaffected by HIV-1 infection, and knocking out PLIN3 did not impact HIV-1 production or infectivity. These results indicate that the interplay between HIV-1 and PLIN3 is cell-type specific and only observed in primary CD4^+^ T cells. Overall, our results highlight the importance of m^6^A RNA modification in HIV-1-infected primary CD4^+^ T cells and suggest its significance as a regulatory mechanism in HIV-1 infection.

**Author Summary:** *N*^6^-methyladenosine (m^6^A) is a common chemical modification on mRNA that helps control RNA stability, localization, and gene expression. m^6^A modification of viral and cellular RNA is important for HIV-1 infection. In this study, we found that HIV-1 infection of CD4^+^ T cells enhanced the interaction between two proteins, METTL3 and METTL14, which are responsible for adding m^6^A modifications to RNA. Using m^6^A-specific RNA sequencing, we identified several mRNAs with altered m^6^A modifications during HIV-1 infection, including one called *PLIN3*. Interestingly, HIV-1 infection stabilized and increased *PLIN3* mRNA levels, but reduced PLIN3 protein expression in primary CD4^+^ T cells. When we knocked down PLIN3 in primary CD4^+^ T cells, it decreased HIV-1 production but made the HIV-1 particles more infectious. In contrast, in the Jurkat CD4^+^ T cell line, HIV-1 infection did not affect PLIN3 expression and knockout of PLIN3 did not alter HIV-1 production or infectivity, suggesting that the effect is specific to primary CD4^+^ T cells. Our findings show the importance of m^6^A RNA modification in HIV-1 infection by regulating host genes like *PLIN3* and suggest a unique regulatory mechanism in HIV-1 infected primary CD4^+^ T cells.
