## Supplemental Table 2 for "Single-base m^6^A epitranscriptomics reveals novel HIV-1 host interaction targets in primary CD4^+^ T cells"

### Sheet: Sheet1
			m6A/A
m6A nucleotide position (HIV-1 GenBank AF033819.3)	Gene_name	Motif	HIV-1_1	HIV-1_2	HIV-1_3	Average
543	gag	AGACA	0.397	0.421	0.386	0.401333
945	gag	AGACC	0.035	0.041	0.037	0.0376667
1193	gag	AGACA	0.434	0.399	0.443	0.425333
1219	gag	AGACU	0.067	0.067	0.068	0.0673333
1228	gag	AGACC	0.063	0.076	0.062	0.067
1329	gag	AGACU	0.112	0.141	0.126	0.126333
1691	gag	AGACC	0.078	0.075	0.09	0.081
1969	pol	AGACA	0.46	0.513	0.512	0.495
2295	pol	AGACA	0.466	0.597	0.55	0.537667
2352	pol	AGACU	0.043	0.049	0.049	0.047
2463	pol	AGACU	0.097	0.111	0.107	0.105
2625	pol	AGACA	0.191	0.279	0.277	0.249
2748	pol	AGACA	0.285	0.274	0.275	0.278
3066	pol	AGACU	0.187	0.184	0.195	0.188667
3588	pol	AGACU	0.064	0.087	0.079	0.0766667
4295	pol	AGACA	0.418	0.515	0.394	0.442333
4380	pol	AGACA	0.22	0.167	0.181	0.189333
4395	pol	AGACA	0.559	0.558	0.637	0.584667
5566	tat	AGACU	0.092	0.099	0.093	0.0946667
5712	tat	AGACA	0.519	0.443	0.411	0.457667
6606	tat	GGACA	0.148	0.164	0.135	0.149
6664	tat	AGACC	0.061	0.057	0.065	0.061
7925	tat	AGACC	0.073	0.062	0.066	0.067
8088	rev	AGACU	0.639	0.659	0.639	0.645667
8314	env	AGACA	0.25	0.242	0.261	0.251
8573	nef	AGACC	0.098	0.113	0.103	0.104667
8580	nef	UGACU	0.051	0.068	0.063	0.0606667
8660	nef	AGACA	0.579	0.578	0.592	0.583
8984	3'-UTR	GGACU	0.456	0.474	0.453	0.461
8998	3'-UTR	GGACU	0.296	0.326	0.281	0.301
