## Supplemental Table 3 for "Single-base m^6^A epitranscriptomics reveals novel HIV-1 host interaction targets in primary CD4^+^ T cells"

### Sheet: Sheet1
Name	Sequence (5'-3')
DIP2B-Sense	atttcaacactcgcctcagc
DIP2B-Antisense	aatgcatcatgacgctctcc
HADH-Sense	aaggctggacaagtttgctg
HADH-Antisense	atcggtcttgtctggtggtg
MXI1-Sense	tgcgcctttgtttagaacgc
MXI1-Antisense	agcaaaccaagtgttgtgtgc
PLIN3-Sense	tccccaccaatgtgaaggac
PLIN3-Antisense	agtggatgctggaaaacgtg
MYCBP2-Sense	tgccaaagcactcactgtac
MYCBP2-Antisense	gtaactcctttgcccacagtg
LTA4H-Sense	tgaacaactgcttggaggac
LTA4H-Antisense	agccaggcattccaatcaac
XIAP-Sense	tttgagaactgggcaggttg
XIAP-Antisense	aaagcactgcacttggtcac
ARL14EP-Sense	aaatgcaaccgctggttcag
ARL14EP-Antisense	tcagctccacacttggtagaac
EP300-Sense	tatgcaacagccttccaacc
EP300-Antisense	gacggagccaaagggatatttg
MALT1-Sense	cactcattgcaagacccattcc
MALT1-Antisense	tgaagcatggtgagcgaaac
PAF1-Sense	agctagaaaaccacgaaccg
PAF1-Antisense	tgccgctgtctgaatcattg
GAPDH-Sense	ggaaggtgaaggtcggagtcaacgg
GAPDH-Antisense	ctgttgtcatacttctcatggttcac
sgScramble-Sense	caccgcgcttccgcgcccgttcaa
sgScramble-Antisense	aaacttgaacgggccgcggaagcgc
sgPLIN3-Sense	caccgggcgctggcgacacgctca
sgplin3-Antisense	aaactgagcgtgtcgccagcgccc
